# Natural Epiallelic Variation is Associated with Quantitative Resistance to the Pathogen *Plasmodiophora Brassicae*

**DOI:** 10.1101/776989

**Authors:** Benjamin Liégard, Antoine Gravot, Leandro Quadrana, Yoann Aigu, Juliette Bénéjam, Christine Lariagon, Jocelyne Lemoine, Vincent Colot, Maria J. Manzanares-Dauleux, Mélanie Jubault

## Abstract

Clubroot caused by the protist *Plasmodiophora brassicae* is a major disease affecting cultivated *Brassicaceae*. Here, we uncover the existence of a natural epigenetic variation that is associated with partial resistance to clubroot in *Arabidopsis,* by using QTL fine mapping followed by extensive DNA sequence and methylation analyses. We show that at QTL *Pb-At5.2*, DNA methylation variation is extensive across accessions and strictly correlates with expression variation of the two neighboring genes At5g47260 and At5g47280, which encode NLR-immune receptors. Moreover, these natural variants are stably inherited and are not consistently associated with any nucleotide variation. These findings suggest a direct role for epigenetic variation in quantitative resistance of plants to pathogen attacks.
