## Supplementary data for "Natural Epiallelic Variation is Associated with Quantitative Resistance to the Pathogen *Plasmodiophora Brassicae*"

### Sheet: Title
Supplementary data 4: GWAS on GALA index
GWAS results obtained from GALA index data in the Pb-At5.2 26kb confidence interval (from 19 182 401pb to 19 208 823 pb).
Chr : chromosome; MAF : Minor allele frequency

### Sheet: GWAS on GALA
SNP	Chr	Positions	P.Value	TestStatistic	Q.Value	Benjamini.Hochberg.P.Value (FDR)	MAF
1708087	Chr5	19182034	0.127585	1.16082	0.955212	0.966118	0.126984
1708088	Chr5	19182045	0.807121	0.0298028	0.987391	0.998664	0.285714
1708089	Chr5	19182060	0.263185	0.625963	0.974024	0.985145	0.428571
1708090	Chr5	19182084	0.147679	1.04803	0.958693	0.969639	0.119048
1708091	Chr5	19182117	0.127585	1.16082	0.955212	0.966118	0.126984
1708092	Chr5	19182123	0.147679	1.04803	0.958693	0.969639	0.119048
1708093	Chr5	19182212	0.708438	0.0699213	0.987348	0.998622	0.0634921
1708094	Chr5	19182233	0.263185	0.625963	0.974024	0.985145	0.428571
1708095	Chr5	19182302	0.147679	1.04803	0.958693	0.969639	0.119048
1708096	Chr5	19182312	0.147679	1.04803	0.958693	0.969639	0.119048
1708097	Chr5	19182335	0.147679	1.04803	0.958693	0.969639	0.119048
1708098	Chr5	19182345	0.529948	0.197245	0.984737	0.995981	0.0555556
1708099	Chr5	19182385	0.147679	1.04803	0.958693	0.969639	0.119048
1708100	Chr5	19182397	0.147679	1.04803	0.958693	0.969639	0.119048
1708101	Chr5	19182471	0.147679	1.04803	0.958693	0.969639	0.119048
1708102	Chr5	19182501	0.142332	1.07628	0.958693	0.969639	0.119048
1708103	Chr5	19182503	0.147679	1.04803	0.958693	0.969639	0.119048
1708104	Chr5	19182506	0.147679	1.04803	0.958693	0.969639	0.119048
1708105	Chr5	19182524	0.258045	0.639609	0.973142	0.984254	0.103175
1708106	Chr5	19182528	0.258045	0.639609	0.973142	0.984254	0.103175
1708107	Chr5	19182595	0.147679	1.04803	0.958693	0.969639	0.119048
1708108	Chr5	19182597	0.147679	1.04803	0.958693	0.969639	0.119048
1708109	Chr5	19182602	0.406688	0.344232	0.984737	0.995981	0.150794
1708110	Chr5	19182691	0.401178	0.352397	0.984737	0.995981	0.365079
1708111	Chr5	19182746	0.401178	0.352397	0.984737	0.995981	0.365079
1708112	Chr5	19182759	0.44693	0.289213	0.984737	0.995981	0.0793651
1708113	Chr5	19182889	0.454842	0.279279	0.984737	0.995981	0.357143
1708114	Chr5	19183087	0.0894409	1.4422	0.922071	0.932599	0.0873016
1708115	Chr5	19183090	0.0894409	1.4422	0.922071	0.932599	0.0873016
1708116	Chr5	19183101	0.0894409	1.4422	0.922071	0.932599	0.0873016
1708117	Chr5	19183140	0.0644319	1.70973	0.891028	0.901201	0.420635
1708118	Chr5	19183207	0.384027	0.378885	0.984737	0.995981	0.230159
1708119	Chr5	19183208	0.399671	0.354658	0.984737	0.995981	0.325397
1708120	Chr5	19183234	0.0644319	1.70973	0.891028	0.901201	0.420635
1708121	Chr5	19183237	0.399671	0.354658	0.984737	0.995981	0.325397
1708122	Chr5	19183259	0.351829	0.433425	0.984737	0.995981	0.333333
1708123	Chr5	19183276	0.0644319	1.70973	0.891028	0.901201	0.420635
1708124	Chr5	19183351	0.441614	0.296042	0.984737	0.995981	0.0873016
1708125	Chr5	19183373	0.399671	0.354658	0.984737	0.995981	0.325397
1708126	Chr5	19183379	0.24441	0.677489	0.973036	0.984146	0.0714286
1708127	Chr5	19183392	0.322824	0.488735	0.984737	0.995981	0.31746
1708128	Chr5	19183460	0.189014	0.862643	0.966612	0.977648	0.349206
1708129	Chr5	19183481	0.375364	0.392915	0.984737	0.995981	0.31746
1708130	Chr5	19183486	0.399671	0.354658	0.984737	0.995981	0.325397
1708131	Chr5	19183496	0.399671	0.354658	0.984737	0.995981	0.325397
1708132	Chr5	19183546	0.354645	0.428383	0.984737	0.995981	0.18254
1708133	Chr5	19183585	0.122604	1.19187	0.952302	0.963176	0.103175
1708134	Chr5	19183590	0.0981763	1.36746	0.931282	0.941916	0.31746
1708135	Chr5	19183613	0.352984	0.43135	0.984737	0.995981	0.5
1708136	Chr5	19183654	0.0981763	1.36746	0.931282	0.941916	0.31746
1708137	Chr5	19183658	0.0981763	1.36746	0.931282	0.941916	0.31746
1708138	Chr5	19183661	0.0981763	1.36746	0.931282	0.941916	0.31746
1708139	Chr5	19183672	0.0981763	1.36746	0.931282	0.941916	0.31746
1708140	Chr5	19183761	0.0981763	1.36746	0.931282	0.941916	0.31746
1708141	Chr5	19183843	0.283486	0.57515	0.979163	0.990343	0.380952
1708142	Chr5	19183846	0.283486	0.57515	0.979163	0.990343	0.380952
1708143	Chr5	19183862	0.283486	0.57515	0.979163	0.990343	0.380952
1708144	Chr5	19183932	0.305893	0.524163	0.98249	0.993708	0.0714286
1708145	Chr5	19183952	0.0372125	2.17033	0.816685	0.826009	0.198413
1708146	Chr5	19183995	0.0832149	1.50048	0.915895	0.926352	0.18254
1708147	Chr5	19183999	0.0832149	1.50048	0.915895	0.926352	0.18254
1708148	Chr5	19184009	0.040926	2.08954	0.833938	0.84346	0.190476
1708149	Chr5	19184022	0.0372125	2.17033	0.816685	0.826009	0.198413
1708150	Chr5	19184023	0.0372125	2.17033	0.816685	0.826009	0.198413
1708151	Chr5	19184024	0.0372125	2.17033	0.816685	0.826009	0.198413
1708152	Chr5	19184054	0.0372125	2.17033	0.816685	0.826009	0.198413
1708153	Chr5	19184059	0.0372125	2.17033	0.816685	0.826009	0.198413
1708154	Chr5	19184108	0.731774	0.0587447	0.987391	0.998664	0.111111
1708155	Chr5	19184185	0.0372125	2.17033	0.816685	0.826009	0.198413
1708156	Chr5	19184315	0.0438211	2.03172	0.840958	0.85056	0.190476
1708157	Chr5	19184322	0.0776785	1.55641	0.91048	0.920876	0.166667
1708158	Chr5	19184327	0.0438211	2.03172	0.840958	0.85056	0.190476
1708159	Chr5	19184331	0.0438211	2.03172	0.840958	0.85056	0.190476
1708160	Chr5	19184348	0.0438211	2.03172	0.840958	0.85056	0.190476
1708161	Chr5	19184455	0.440086	0.298029	0.984737	0.995981	0.222222
1708162	Chr5	19184520	0.412787	0.335379	0.984737	0.995981	0.412698
1708163	Chr5	19184580	0.0509858	1.90437	0.859415	0.869227	0.190476
1708164	Chr5	19184602	0.196271	0.834955	0.969209	0.980275	0.396825
1708165	Chr5	19184687	0.0438211	2.03172	0.840958	0.85056	0.190476
1708166	Chr5	19184833	0.830578	0.0228895	0.987391	0.998664	0.357143
1708167	Chr5	19185165	0.0597546	1.77209	0.8812	0.891261	0.126984
1708168	Chr5	19185169	0.221011	0.748897	0.970144	0.981221	0.0793651
1708169	Chr5	19185173	0.830578	0.0228895	0.987391	0.998664	0.357143
1708170	Chr5	19185177	0.830578	0.0228895	0.987391	0.998664	0.357143
1708171	Chr5	19185192	0.0597546	1.77209	0.8812	0.891261	0.126984
1708172	Chr5	19185197	0.0597546	1.77209	0.8812	0.891261	0.126984
1708173	Chr5	19185201	0.0597546	1.77209	0.8812	0.891261	0.126984
1708174	Chr5	19185204	0.0876877	1.45816	0.920629	0.931141	0.134921
1708175	Chr5	19185206	0.0597546	1.77209	0.8812	0.891261	0.126984
1708176	Chr5	19185211	0.0597546	1.77209	0.8812	0.891261	0.126984
1708177	Chr5	19185212	0.0597546	1.77209	0.8812	0.891261	0.126984
1708178	Chr5	19185218	0.0597546	1.77209	0.8812	0.891261	0.126984
1708179	Chr5	19185219	0.0597546	1.77209	0.8812	0.891261	0.126984
1708180	Chr5	19185252	0.0735921	1.60051	0.905215	0.915551	0.111111
1708181	Chr5	19185284	0.830578	0.0228895	0.987391	0.998664	0.357143
1708182	Chr5	19185299	0.830578	0.0228895	0.987391	0.998664	0.357143
1708183	Chr5	19185314	0.830578	0.0228895	0.987391	0.998664	0.357143
1708184	Chr5	19185404	0.0597546	1.77209	0.8812	0.891261	0.126984
1708185	Chr5	19185472	0.0597546	1.77209	0.8812	0.891261	0.126984
1708186	Chr5	19185525	0.0327093	2.28047	0.794975	0.804052	0.119048
1708187	Chr5	19185548	0.301934	0.532817	0.98249	0.993708	0.103175
1708188	Chr5	19185601	0.191816	0.851806	0.967854	0.978905	0.111111
1708189	Chr5	19185617	0.274146	0.597941	0.976838	0.987991	0.119048
1708190	Chr5	19185632	0.0736635	1.59972	0.905215	0.915551	0.134921
1708191	Chr5	19185650	0.0736635	1.59972	0.905215	0.915551	0.134921
1708192	Chr5	19185711	0.0736635	1.59972	0.905215	0.915551	0.134921
1708193	Chr5	19185747	0.0736635	1.59972	0.905215	0.915551	0.134921
1708194	Chr5	19185806	0.0736635	1.59972	0.905215	0.915551	0.134921
1708195	Chr5	19185821	0.0736635	1.59972	0.905215	0.915551	0.134921
1708196	Chr5	19185870	0.0736635	1.59972	0.905215	0.915551	0.134921
1708197	Chr5	19185878	0.191816	0.851806	0.967854	0.978905	0.111111
1708198	Chr5	19185911	0.0736635	1.59972	0.905215	0.915551	0.134921
1708199	Chr5	19185930	0.0736635	1.59972	0.905215	0.915551	0.134921
1708200	Chr5	19185940	0.191816	0.851806	0.967854	0.978905	0.111111
1708201	Chr5	19185991	0.0272355	2.43791	0.773939	0.782776	0.15873
1708202	Chr5	19186043	0.191816	0.851806	0.967854	0.978905	0.111111
1708203	Chr5	19186206	0.0997877	1.35447	0.931302	0.941935	0.174603
1708204	Chr5	19186246	0.735421	0.0570962	0.987391	0.998664	0.31746
1708205	Chr5	19186423	0.146996	1.05158	0.958693	0.969639	0.0634921
1708206	Chr5	19186435	0.507234	0.219885	0.984737	0.995981	0.253968
1708207	Chr5	19186468	0.367658	0.405782	0.984737	0.995981	0.0555556
1708208	Chr5	19186482	0.367658	0.405782	0.984737	0.995981	0.0555556
1708209	Chr5	19186496	0.862324	0.0150367	0.987391	0.998664	0.309524
1708210	Chr5	19186500	0.507234	0.219885	0.984737	0.995981	0.253968
1708211	Chr5	19186524	0.507234	0.219885	0.984737	0.995981	0.253968
1708212	Chr5	19186560	0.367658	0.405782	0.984737	0.995981	0.0555556
1708213	Chr5	19186625	0.367658	0.405782	0.984737	0.995981	0.0555556
1708214	Chr5	19186678	0.507234	0.219885	0.984737	0.995981	0.253968
1708215	Chr5	19186946	0.434232	0.305738	0.984737	0.995981	0.0634921
1708216	Chr5	19187028	0.290396	0.558893	0.980888	0.992087	0.198413
1708217	Chr5	19187047	0.290396	0.558893	0.980888	0.992087	0.198413
1708218	Chr5	19187105	0.290396	0.558893	0.980888	0.992087	0.198413
1708219	Chr5	19187149	0.567764	0.163219	0.984737	0.995981	0.238095
1708220	Chr5	19187251	0.290396	0.558893	0.980888	0.992087	0.198413
1708221	Chr5	19187311	0.743556	0.0535129	0.987391	0.998664	0.396825
1708222	Chr5	19187434	0.543793	0.184277	0.984737	0.995981	0.285714
1708223	Chr5	19187566	0.657027	0.0985778	0.985745	0.997	0.412698
1708224	Chr5	19187571	0.657027	0.0985778	0.985745	0.997	0.412698
1708225	Chr5	19187596	0.657027	0.0985778	0.985745	0.997	0.412698
1708226	Chr5	19187607	0.657027	0.0985778	0.985745	0.997	0.412698
1708227	Chr5	19187608	0.657027	0.0985778	0.985745	0.997	0.412698
1708228	Chr5	19187737	0.657027	0.0985778	0.985745	0.997	0.412698
1708229	Chr5	19187752	0.527739	0.199372	0.984737	0.995981	0.0793651
1708230	Chr5	19187832	0.505062	0.222142	0.984737	0.995981	0.301587
1708231	Chr5	19187851	0.505062	0.222142	0.984737	0.995981	0.301587
1708232	Chr5	19187879	0.505062	0.222142	0.984737	0.995981	0.301587
1708233	Chr5	19187898	0.432266	0.308364	0.984737	0.995981	0.0952381
1708234	Chr5	19188165	0.553179	0.175826	0.984737	0.995981	0.0793651
1708235	Chr5	19188234	0.294044	0.550507	0.981716	0.992925	0.174603
1708236	Chr5	19188319	0.414408	0.333059	0.984737	0.995981	0.190476
1708237	Chr5	19188322	0.553179	0.175826	0.984737	0.995981	0.0793651
1708238	Chr5	19188448	0.84199	0.0198699	0.987391	0.998664	0.230159
1708239	Chr5	19188511	0.432266	0.308364	0.984737	0.995981	0.0952381
1708240	Chr5	19188520	0.294044	0.550507	0.981716	0.992925	0.174603
1708241	Chr5	19188655	0.746901	0.0520768	0.987391	0.998664	0.126984
1708242	Chr5	19188697	0.660271	0.0965973	0.985745	0.997	0.134921
1708243	Chr5	19188720	0.746901	0.0520768	0.987391	0.998664	0.126984
1708244	Chr5	19188738	0.746901	0.0520768	0.987391	0.998664	0.126984
1708245	Chr5	19188783	0.746901	0.0520768	0.987391	0.998664	0.126984
1708246	Chr5	19188937	0.746901	0.0520768	0.987391	0.998664	0.126984
1708247	Chr5	19188986	0.180526	0.896645	0.965574	0.976598	0.174603
1708248	Chr5	19189225	0.128781	1.15357	0.956038	0.966953	0.119048
1708249	Chr5	19189228	0.703561	0.0723967	0.987243	0.998515	0.0714286
1708250	Chr5	19189244	0.553179	0.175826	0.984737	0.995981	0.0793651
1708251	Chr5	19189303	0.432266	0.308364	0.984737	0.995981	0.0952381
1708252	Chr5	19189333	0.0630701	1.72738	0.889175	0.899328	0.365079
1708253	Chr5	19189340	0.180526	0.896645	0.965574	0.976598	0.174603
1708254	Chr5	19189384	0.553179	0.175826	0.984737	0.995981	0.0793651
1708255	Chr5	19189408	0.104503	1.31772	0.932505	0.943152	0.277778
1708256	Chr5	19189428	0.390658	0.368447	0.984737	0.995981	0.31746
1708257	Chr5	19189554	0.578727	0.154149	0.984737	0.995981	0.293651
1708258	Chr5	19189561	0.432266	0.308364	0.984737	0.995981	0.0952381
1708259	Chr5	19189572	0.432266	0.308364	0.984737	0.995981	0.0952381
1708260	Chr5	19189580	0.180526	0.896645	0.965574	0.976598	0.174603
1708261	Chr5	19190152	0.44693	0.289213	0.984737	0.995981	0.0793651
1708262	Chr5	19190350	0.448715	0.286948	0.984737	0.995981	0.0793651
1708263	Chr5	19190427	0.999786	3.59211e-08	0.988686	0.999974	0.119048
1708264	Chr5	19190785	0.408321	0.341842	0.984737	0.995981	0.333333
1708265	Chr5	19191908	0.180526	0.896645	0.965574	0.976598	0.174603
1708266	Chr5	19191975	0.999786	3.59211e-08	0.988686	0.999974	0.119048
1708267	Chr5	19192387	0.780887	0.0386876	0.987391	0.998664	0.126984
1708268	Chr5	19192397	0.348461	0.439527	0.984737	0.995981	0.15873
1708269	Chr5	19192705	0.180526	0.896645	0.965574	0.976598	0.174603
1708270	Chr5	19192800	0.448715	0.286948	0.984737	0.995981	0.0793651
1708271	Chr5	19193055	0.54418	0.183924	0.984737	0.995981	0.0873016
1708272	Chr5	19193089	0.180526	0.896645	0.965574	0.976598	0.174603
1708273	Chr5	19193555	0.502506	0.22482	0.984737	0.995981	0.277778
1708274	Chr5	19193657	0.180526	0.896645	0.965574	0.976598	0.174603
1708275	Chr5	19194170	0.408321	0.341842	0.984737	0.995981	0.333333
1708276	Chr5	19194529	0.348461	0.439527	0.984737	0.995981	0.15873
1708277	Chr5	19194613	0.502506	0.22482	0.984737	0.995981	0.277778
1708278	Chr5	19194862	0.305893	0.524163	0.98249	0.993708	0.0714286
1708279	Chr5	19194887	0.305893	0.524163	0.98249	0.993708	0.0714286
1708280	Chr5	19194888	0.305893	0.524163	0.98249	0.993708	0.0714286
1708281	Chr5	19195738	0.95619	0.00150893	0.987391	0.998664	0.293651
1708282	Chr5	19195861	0.502506	0.22482	0.984737	0.995981	0.277778
1708283	Chr5	19196120	0.305893	0.524163	0.98249	0.993708	0.0714286
1708284	Chr5	19196197	0.855455	0.0165917	0.987391	0.998664	0.412698
1708285	Chr5	19196229	0.279728	0.584206	0.97824	0.989409	0.357143
1708286	Chr5	19196236	0.212513	0.77711	0.970144	0.981221	0.18254
1708287	Chr5	19196266	0.531976	0.195307	0.984737	0.995981	0.333333
1708288	Chr5	19196297	0.333993	0.466677	0.984737	0.995981	0.373016
1708289	Chr5	19196448	0.171192	0.936238	0.963459	0.974459	0.238095
1708290	Chr5	19196891	0.432266	0.308364	0.984737	0.995981	0.0952381
1708291	Chr5	19196927	0.182478	0.888664	0.966099	0.97713	0.365079
1708292	Chr5	19197046	0.446729	0.289469	0.984737	0.995981	0.373016
1708293	Chr5	19197149	0.305593	0.524813	0.98249	0.993708	0.103175
1708294	Chr5	19197281	0.450942	0.284141	0.984737	0.995981	0.412698
1708295	Chr5	19197583	0.293693	0.551307	0.981608	0.992816	0.222222
1708296	Chr5	19197638	0.286003	0.569171	0.980492	0.991687	0.444444
1708297	Chr5	19197684	0.286003	0.569171	0.980492	0.991687	0.444444
1708298	Chr5	19197797	0.633147	0.113908	0.98524	0.996489	0.309524
1708299	Chr5	19197838	0.633147	0.113908	0.98524	0.996489	0.309524
1708300	Chr5	19197848	0.633147	0.113908	0.98524	0.996489	0.309524
1708301	Chr5	19197883	0.633147	0.113908	0.98524	0.996489	0.309524
1708302	Chr5	19197997	0.633147	0.113908	0.98524	0.996489	0.309524
1708303	Chr5	19198046	0.633147	0.113908	0.98524	0.996489	0.309524
1708304	Chr5	19198092	0.633147	0.113908	0.98524	0.996489	0.309524
1708305	Chr5	19198105	0.286003	0.569171	0.980492	0.991687	0.444444
1708306	Chr5	19198145	0.415281	0.331815	0.984737	0.995981	0.142857
1708307	Chr5	19198147	0.367522	0.406014	0.984737	0.995981	0.134921
1708308	Chr5	19198185	0.267645	0.61439	0.9753	0.986436	0.0873016
1708309	Chr5	19198301	0.633147	0.113908	0.98524	0.996489	0.309524
1708310	Chr5	19198346	0.108923	1.28489	0.938785	0.949503	0.0714286
1708311	Chr5	19198509	0.293693	0.551307	0.981608	0.992816	0.222222
1708312	Chr5	19198520	0.735978	0.0568465	0.987391	0.998664	0.31746
1708313	Chr5	19198658	0.949531	0.00200321	0.987391	0.998664	0.412698
1708314	Chr5	19198763	0.949531	0.00200321	0.987391	0.998664	0.412698
1708315	Chr5	19198775	0.293693	0.551307	0.981608	0.992816	0.222222
1708316	Chr5	19198949	0.35685	0.424474	0.984737	0.995981	0.365079
1708317	Chr5	19199006	0.165811	0.960206	0.9611	0.972073	0.0952381
1708318	Chr5	19199585	0.313282	0.508394	0.982989	0.994212	0.357143
1708319	Chr5	19199754	0.906505	0.00689699	0.987391	0.998664	0.238095
1708320	Chr5	19199809	0.379074	0.386852	0.984737	0.995981	0.103175
1708321	Chr5	19199834	0.813963	0.027687	0.987391	0.998664	0.309524
1708322	Chr5	19199978	0.288938	0.562282	0.980761	0.991959	0.349206
1708323	Chr5	19200060	0.17676	0.912329	0.965037	0.976056	0.34127
1708324	Chr5	19200109	0.17676	0.912329	0.965037	0.976056	0.34127
1708325	Chr5	19200181	0.590745	0.144591	0.984737	0.995981	0.428571
1708326	Chr5	19200262	0.569604	0.161673	0.984737	0.995981	0.206349
1708327	Chr5	19200285	0.351927	0.433249	0.984737	0.995981	0.365079
1708328	Chr5	19200316	0.351927	0.433249	0.984737	0.995981	0.365079
1708329	Chr5	19200325	0.211401	0.780903	0.970144	0.981221	0.428571
1708330	Chr5	19200384	0.3683	0.404695	0.984737	0.995981	0.357143
1708331	Chr5	19200460	0.351927	0.433249	0.984737	0.995981	0.365079
1708332	Chr5	19200469	0.351927	0.433249	0.984737	0.995981	0.365079
1708333	Chr5	19200527	0.351927	0.433249	0.984737	0.995981	0.365079
1708334	Chr5	19200536	0.351927	0.433249	0.984737	0.995981	0.365079
1708335	Chr5	19200538	0.351927	0.433249	0.984737	0.995981	0.365079
1708336	Chr5	19200569	0.3683	0.404695	0.984737	0.995981	0.357143
1708337	Chr5	19200670	0.341773	0.451885	0.984737	0.995981	0.238095
1708338	Chr5	19200685	0.351927	0.433249	0.984737	0.995981	0.365079
1708339	Chr5	19200718	0.351927	0.433249	0.984737	0.995981	0.365079
1708340	Chr5	19200720	0.351927	0.433249	0.984737	0.995981	0.365079
1708341	Chr5	19200760	0.838314	0.0208183	0.987391	0.998664	0.468254
1708342	Chr5	19200806	0.657838	0.0980802	0.985745	0.997	0.253968
1708343	Chr5	19200928	0.866406	0.01415	0.987391	0.998664	0.460317
1708344	Chr5	19200941	0.866406	0.01415	0.987391	0.998664	0.460317
1708345	Chr5	19201009	0.373068	0.396709	0.984737	0.995981	0.111111
1708346	Chr5	19201026	0.838314	0.0208183	0.987391	0.998664	0.468254
1708347	Chr5	19201031	0.341773	0.451885	0.984737	0.995981	0.238095
1708348	Chr5	19201105	0.318089	0.498393	0.983287	0.994514	0.103175
1708349	Chr5	19201117	0.267645	0.61439	0.9753	0.986436	0.0873016
1708350	Chr5	19201187	0.267645	0.61439	0.9753	0.986436	0.0873016
1708351	Chr5	19201274	0.525886	0.201167	0.984737	0.995981	0.309524
1708352	Chr5	19201275	0.525886	0.201167	0.984737	0.995981	0.309524
1708353	Chr5	19201318	0.578017	0.154726	0.984737	0.995981	0.420635
1708354	Chr5	19201527	0.444181	0.292729	0.984737	0.995981	0.325397
1708355	Chr5	19201536	0.444181	0.292729	0.984737	0.995981	0.325397
1708356	Chr5	19201596	0.267645	0.61439	0.9753	0.986436	0.0873016
1708357	Chr5	19201612	0.267645	0.61439	0.9753	0.986436	0.0873016
1708358	Chr5	19201632	0.196218	0.83515	0.969209	0.980275	0.0952381
1708359	Chr5	19201669	0.267645	0.61439	0.9753	0.986436	0.0873016
1708360	Chr5	19201679	0.444181	0.292729	0.984737	0.995981	0.325397
1708361	Chr5	19201700	0.444181	0.292729	0.984737	0.995981	0.325397
1708362	Chr5	19201712	0.444181	0.292729	0.984737	0.995981	0.325397
1708363	Chr5	19201713	0.96117	0.00118516	0.987628	0.998905	0.412698
1708364	Chr5	19201718	0.444181	0.292729	0.984737	0.995981	0.325397
1708365	Chr5	19201721	0.267645	0.61439	0.9753	0.986436	0.0873016
1708366	Chr5	19201763	0.444181	0.292729	0.984737	0.995981	0.325397
1708367	Chr5	19201788	0.444181	0.292729	0.984737	0.995981	0.325397
1708368	Chr5	19201801	0.444181	0.292729	0.984737	0.995981	0.325397
1708369	Chr5	19201811	0.444181	0.292729	0.984737	0.995981	0.325397
1708370	Chr5	19201835	0.444181	0.292729	0.984737	0.995981	0.325397
1708371	Chr5	19201837	0.444181	0.292729	0.984737	0.995981	0.325397
1708372	Chr5	19201840	0.444181	0.292729	0.984737	0.995981	0.325397
1708373	Chr5	19201851	0.444181	0.292729	0.984737	0.995981	0.325397
1708374	Chr5	19201883	0.267645	0.61439	0.9753	0.986436	0.0873016
1708375	Chr5	19201888	0.267645	0.61439	0.9753	0.986436	0.0873016
1708376	Chr5	19201890	0.444181	0.292729	0.984737	0.995981	0.325397
1708377	Chr5	19201903	0.96117	0.00118516	0.987628	0.998905	0.412698
1708378	Chr5	19201908	0.444181	0.292729	0.984737	0.995981	0.325397
1708379	Chr5	19201931	0.96117	0.00118516	0.987628	0.998905	0.412698
1708380	Chr5	19202032	0.267645	0.61439	0.9753	0.986436	0.0873016
1708381	Chr5	19202049	0.267645	0.61439	0.9753	0.986436	0.0873016
1708382	Chr5	19202051	0.267645	0.61439	0.9753	0.986436	0.0873016
1708383	Chr5	19202063	0.96117	0.00118516	0.987628	0.998905	0.412698
1708384	Chr5	19202066	0.305893	0.524163	0.98249	0.993708	0.0714286
1708385	Chr5	19202190	0.578017	0.154726	0.984737	0.995981	0.420635
1708386	Chr5	19202261	0.820776	0.0256619	0.987391	0.998664	0.349206
1708387	Chr5	19202271	0.820776	0.0256619	0.987391	0.998664	0.349206
1708388	Chr5	19202278	0.578017	0.154726	0.984737	0.995981	0.420635
1708389	Chr5	19202279	0.578017	0.154726	0.984737	0.995981	0.420635
1708390	Chr5	19202296	0.578017	0.154726	0.984737	0.995981	0.420635
1708391	Chr5	19202307	0.578017	0.154726	0.984737	0.995981	0.420635
1708392	Chr5	19202361	0.578017	0.154726	0.984737	0.995981	0.420635
1708393	Chr5	19202386	0.578017	0.154726	0.984737	0.995981	0.420635
1708394	Chr5	19202411	0.876119	0.012151	0.987391	0.998664	0.325397
1708395	Chr5	19202575	0.844134	0.0193274	0.987391	0.998664	0.333333
1708396	Chr5	19202757	0.844134	0.0193274	0.987391	0.998664	0.333333
1708397	Chr5	19202855	0.267645	0.61439	0.9753	0.986436	0.0873016
1708398	Chr5	19202876	0.844134	0.0193274	0.987391	0.998664	0.333333
1708399	Chr5	19202921	0.844134	0.0193274	0.987391	0.998664	0.333333
1708400	Chr5	19202932	0.876119	0.012151	0.987391	0.998664	0.325397
1708401	Chr5	19202934	0.876119	0.012151	0.987391	0.998664	0.325397
1708402	Chr5	19202937	0.876119	0.012151	0.987391	0.998664	0.325397
1708403	Chr5	19203114	0.876119	0.012151	0.987391	0.998664	0.325397
1708404	Chr5	19203116	0.954208	0.00164874	0.987391	0.998664	0.31746
1708405	Chr5	19203122	0.267645	0.61439	0.9753	0.986436	0.0873016
1708406	Chr5	19203141	0.379074	0.386852	0.984737	0.995981	0.103175
1708407	Chr5	19203208	0.201029	0.817443	0.970119	0.981196	0.18254
1708408	Chr5	19203231	0.876119	0.012151	0.987391	0.998664	0.325397
1708409	Chr5	19203250	0.876119	0.012151	0.987391	0.998664	0.325397
1708410	Chr5	19203312	0.876119	0.012151	0.987391	0.998664	0.325397
1708411	Chr5	19203314	0.876119	0.012151	0.987391	0.998664	0.325397
1708412	Chr5	19203338	0.876119	0.012151	0.987391	0.998664	0.325397
1708413	Chr5	19203442	0.876119	0.012151	0.987391	0.998664	0.325397
1708414	Chr5	19203456	0.876119	0.012151	0.987391	0.998664	0.325397
1708415	Chr5	19203614	0.876119	0.012151	0.987391	0.998664	0.325397
1708416	Chr5	19203629	0.876119	0.012151	0.987391	0.998664	0.325397
1708417	Chr5	19203737	0.790196	0.0353928	0.987391	0.998664	0.198413
1708418	Chr5	19203812	0.743732	0.0534367	0.987391	0.998664	0.190476
1708419	Chr5	19203832	0.790196	0.0353928	0.987391	0.998664	0.198413
1708420	Chr5	19203856	0.790196	0.0353928	0.987391	0.998664	0.198413
1708421	Chr5	19203878	0.790196	0.0353928	0.987391	0.998664	0.198413
1708422	Chr5	19203881	0.790196	0.0353928	0.987391	0.998664	0.198413
1708423	Chr5	19203902	0.790196	0.0353928	0.987391	0.998664	0.198413
1708424	Chr5	19203953	0.790196	0.0353928	0.987391	0.998664	0.198413
1708425	Chr5	19203963	0.790196	0.0353928	0.987391	0.998664	0.198413
1708426	Chr5	19204016	0.790196	0.0353928	0.987391	0.998664	0.198413
1708427	Chr5	19204028	0.790196	0.0353928	0.987391	0.998664	0.198413
1708428	Chr5	19204031	0.790196	0.0353928	0.987391	0.998664	0.198413
1708429	Chr5	19204037	0.790196	0.0353928	0.987391	0.998664	0.198413
1708430	Chr5	19204127	0.790196	0.0353928	0.987391	0.998664	0.198413
1708431	Chr5	19204158	0.790196	0.0353928	0.987391	0.998664	0.198413
1708432	Chr5	19204174	0.790196	0.0353928	0.987391	0.998664	0.198413
1708433	Chr5	19204210	0.790196	0.0353928	0.987391	0.998664	0.198413
1708434	Chr5	19204213	0.790196	0.0353928	0.987391	0.998664	0.198413
1708435	Chr5	19204218	0.790196	0.0353928	0.987391	0.998664	0.198413
1708436	Chr5	19204239	0.790196	0.0353928	0.987391	0.998664	0.198413
1708437	Chr5	19204240	0.743732	0.0534367	0.987391	0.998664	0.190476
1708438	Chr5	19204241	0.743732	0.0534367	0.987391	0.998664	0.190476
1708439	Chr5	19204248	0.743732	0.0534367	0.987391	0.998664	0.190476
1708440	Chr5	19204255	0.743732	0.0534367	0.987391	0.998664	0.190476
1708441	Chr5	19204281	0.743732	0.0534367	0.987391	0.998664	0.190476
1708442	Chr5	19204301	0.743732	0.0534367	0.987391	0.998664	0.190476
1708443	Chr5	19204307	0.743732	0.0534367	0.987391	0.998664	0.190476
1708444	Chr5	19204327	0.743732	0.0534367	0.987391	0.998664	0.190476
1708445	Chr5	19204329	0.743732	0.0534367	0.987391	0.998664	0.190476
1708446	Chr5	19204346	0.139189	1.09345	0.957347	0.968278	0.0793651
1708447	Chr5	19204355	0.790196	0.0353928	0.987391	0.998664	0.198413
1708448	Chr5	19204360	0.790196	0.0353928	0.987391	0.998664	0.198413
1708449	Chr5	19204365	0.790196	0.0353928	0.987391	0.998664	0.198413
1708450	Chr5	19204376	0.790196	0.0353928	0.987391	0.998664	0.198413
1708451	Chr5	19204377	0.790196	0.0353928	0.987391	0.998664	0.198413
1708452	Chr5	19204378	0.790196	0.0353928	0.987391	0.998664	0.198413
1708453	Chr5	19204619	0.790196	0.0353928	0.987391	0.998664	0.198413
1708454	Chr5	19204637	0.395925	0.360334	0.984737	0.995981	0.0714286
1708455	Chr5	19204665	0.94314	0.00254358	0.987391	0.998664	0.0714286
1708456	Chr5	19204810	0.790196	0.0353928	0.987391	0.998664	0.198413
1708457	Chr5	19204813	0.350843	0.435203	0.984737	0.995981	0.0952381
1708458	Chr5	19204831	0.790196	0.0353928	0.987391	0.998664	0.198413
1708459	Chr5	19204855	0.431463	0.309441	0.984737	0.995981	0.103175
1708460	Chr5	19204938	0.40794	0.342398	0.984737	0.995981	0.103175
1708461	Chr5	19205002	0.743732	0.0534367	0.987391	0.998664	0.190476
1708462	Chr5	19205033	0.790196	0.0353928	0.987391	0.998664	0.198413
1708463	Chr5	19205083	0.547479	0.180926	0.984737	0.995981	0.150794
1708464	Chr5	19205112	0.267645	0.61439	0.9753	0.986436	0.0873016
1708465	Chr5	19205155	0.743732	0.0534367	0.987391	0.998664	0.190476
1708466	Chr5	19205161	0.743732	0.0534367	0.987391	0.998664	0.190476
1708467	Chr5	19205177	0.743732	0.0534367	0.987391	0.998664	0.190476
1708468	Chr5	19205238	0.790196	0.0353928	0.987391	0.998664	0.198413
1708469	Chr5	19205266	0.743732	0.0534367	0.987391	0.998664	0.190476
1708470	Chr5	19205285	0.743732	0.0534367	0.987391	0.998664	0.190476
1708471	Chr5	19205326	0.790196	0.0353928	0.987391	0.998664	0.198413
1708472	Chr5	19205345	0.743732	0.0534367	0.987391	0.998664	0.190476
1708473	Chr5	19205490	0.88036	0.0113271	0.987391	0.998664	0.214286
1708474	Chr5	19205547	0.743732	0.0534367	0.987391	0.998664	0.190476
1708475	Chr5	19205611	0.743732	0.0534367	0.987391	0.998664	0.190476
1708476	Chr5	19205618	0.305893	0.524163	0.98249	0.993708	0.0714286
1708477	Chr5	19205623	0.743732	0.0534367	0.987391	0.998664	0.190476
1708478	Chr5	19205640	0.743732	0.0534367	0.987391	0.998664	0.190476
1708479	Chr5	19205646	0.743732	0.0534367	0.987391	0.998664	0.190476
1708480	Chr5	19205664	0.920202	0.00501788	0.987391	0.998664	0.222222
1708481	Chr5	19205725	0.461479	0.271152	0.984737	0.995981	0.142857
1708482	Chr5	19205747	0.846397	0.0187632	0.987391	0.998664	0.214286
1708483	Chr5	19205751	0.677276	0.0866043	0.985834	0.997091	0.18254
1708484	Chr5	19205767	0.743732	0.0534367	0.987391	0.998664	0.190476
1708485	Chr5	19205779	0.817787	0.0265402	0.987391	0.998664	0.198413
1708486	Chr5	19205890	0.743732	0.0534367	0.987391	0.998664	0.190476
1708487	Chr5	19205906	0.743732	0.0534367	0.987391	0.998664	0.190476
1708488	Chr5	19205940	0.432266	0.308364	0.984737	0.995981	0.0952381
1708489	Chr5	19206004	0.743732	0.0534367	0.987391	0.998664	0.190476
1708490	Chr5	19206108	0.920202	0.00501788	0.987391	0.998664	0.222222
1708491	Chr5	19206191	0.432266	0.308364	0.984737	0.995981	0.0952381
1708492	Chr5	19206368	0.739234	0.0554003	0.987391	0.998664	0.0873016
1708493	Chr5	19206387	0.461479	0.271152	0.984737	0.995981	0.142857
1708494	Chr5	19206603	0.340007	0.455203	0.984737	0.995981	0.0714286
1708495	Chr5	19206728	0.305893	0.524163	0.98249	0.993708	0.0714286
1708496	Chr5	19206730	0.91595	0.005569	0.987391	0.998664	0.0873016
1708497	Chr5	19206818	0.269165	0.610499	0.9753	0.986436	0.222222
1708498	Chr5	19206824	0.461479	0.271152	0.984737	0.995981	0.142857
1708499	Chr5	19207006	0.395925	0.360334	0.984737	0.995981	0.0714286
1708500	Chr5	19207298	0.711711	0.0682868	0.987391	0.998664	0.214286
1708501	Chr5	19207371	0.744375	0.0531594	0.987391	0.998664	0.206349
1708502	Chr5	19207381	0.744375	0.0531594	0.987391	0.998664	0.206349
1708503	Chr5	19207395	0.744375	0.0531594	0.987391	0.998664	0.206349
1708504	Chr5	19207424	0.744375	0.0531594	0.987391	0.998664	0.206349
1708505	Chr5	19207446	0.744375	0.0531594	0.987391	0.998664	0.206349
1708506	Chr5	19207462	0.744375	0.0531594	0.987391	0.998664	0.206349
1708507	Chr5	19207478	0.744375	0.0531594	0.987391	0.998664	0.206349
1708508	Chr5	19207481	0.744375	0.0531594	0.987391	0.998664	0.206349
1708509	Chr5	19207486	0.744375	0.0531594	0.987391	0.998664	0.206349
1708510	Chr5	19207520	0.744375	0.0531594	0.987391	0.998664	0.206349
1708511	Chr5	19207541	0.744375	0.0531594	0.987391	0.998664	0.206349
1708512	Chr5	19207545	0.744375	0.0531594	0.987391	0.998664	0.206349
1708513	Chr5	19207751	0.305441	0.525143	0.98249	0.993708	0.222222
1708514	Chr5	19207754	0.385701	0.376226	0.984737	0.995981	0.238095
1708515	Chr5	19207760	0.335962	0.462891	0.984737	0.995981	0.230159
1708516	Chr5	19207769	0.385701	0.376226	0.984737	0.995981	0.238095
1708517	Chr5	19207799	0.385701	0.376226	0.984737	0.995981	0.238095
1708518	Chr5	19207864	0.624786	0.119599	0.985101	0.996349	0.18254
1708519	Chr5	19207891	0.551494	0.177324	0.984737	0.995981	0.253968
1708520	Chr5	19207892	0.519991	0.206955	0.984737	0.995981	0.150794
1708521	Chr5	19207935	0.266073	0.618441	0.97485	0.985981	0.0634921
1708522	Chr5	19208010	0.217465	0.76051	0.970144	0.981221	0.301587
1708523	Chr5	19208028	0.461479	0.271152	0.984737	0.995981	0.142857
1708524	Chr5	19208048	0.123833	1.18408	0.953164	0.964047	0.277778
1708525	Chr5	19208134	0.335962	0.462891	0.984737	0.995981	0.230159
1708526	Chr5	19208162	0.43819	0.300509	0.984737	0.995981	0.253968
1708527	Chr5	19208348	0.491449	0.236677	0.984737	0.995981	0.301587
1708528	Chr5	19208372	0.491449	0.236677	0.984737	0.995981	0.301587
1708529	Chr5	19208374	0.491449	0.236677	0.984737	0.995981	0.301587
1708530	Chr5	19208376	0.491449	0.236677	0.984737	0.995981	0.301587
1708531	Chr5	19208402	0.535192	0.192262	0.984737	0.995981	0.309524
1708532	Chr5	19208408	0.491449	0.236677	0.984737	0.995981	0.301587
1708533	Chr5	19208459	0.491449	0.236677	0.984737	0.995981	0.301587
1708534	Chr5	19208668	0.491449	0.236677	0.984737	0.995981	0.301587
1708535	Chr5	19208734	0.173438	0.926485	0.964542	0.975555	0.238095
1708536	Chr5	19208821	0.173438	0.926485	0.964542	0.975555	0.238095
1708537	Chr5	19208830	0.173438	0.926485	0.964542	0.975555	0.238095
1708538	Chr5	19208839	0.173438	0.926485	0.964542	0.975555	0.238095
1708539	Chr5	19208886	0.513888	0.213071	0.984737	0.995981	0.0793651
1708540	Chr5	19208920	0.395223	0.361406	0.984737	0.995981	0.31746
1708541	Chr5	19208922	0.395223	0.361406	0.984737	0.995981	0.31746
1708542	Chr5	19208944	0.513888	0.213071	0.984737	0.995981	0.0793651
1708543	Chr5	19208953	0.513888	0.213071	0.984737	0.995981	0.0793651
1708544	Chr5	19208972	0.823443	0.0248909	0.987391	0.998664	0.0952381
1708545	Chr5	19208999	0.280358	0.582678	0.978632	0.989806	0.333333
1708546	Chr5	19209043	0.113833	1.25009	0.942263	0.953021	0.253968
