## Supplementary data for "Natural Epiallelic Variation is Associated with Quantitative Resistance to the Pathogen *Plasmodiophora Brassicae*"

### Sheet: Title
SUPPLEMENTARY DATA 5
SHEET 1: Methylation status of all NLR encoding genes in Col-0 (Meyers et al. 2003; Zilberman et al. 2007)

### Sheet: Feuil1
SHEET 1: Methylation status of all NLR encoding genes in Col-0 (Meyers et al. 2003; Zilberman et al. 2007)
	NLR gene classification (from Meyers et al. 2003)			Methylation status in Col-0 (from Zilberman et al. 2007)
Gene	Group	Sub-group	Cluster	Methylated / Unmethylated / Ambiguous
At1g12210	CNL	CNL-B	1	A
At1g12280	CNL	CNL-B	1	A
At1g56540	TNL	TNL-H	4	A
At1g59218	CNL	CNL-D	7	A
At1g63730	TNL	TNL-H	10	A
At1g72840	TNL	TNL-D	12	A
At3g46710	CNL	CNL-C	19	A
At3g46730	CNL	CNL-C	19	A
At3g51560	TNL	TNL-A	20	A
At3g51570	TNL	TNL-B	20	A
At4g09420	TN		21	A
At4g09430	TNL	TNL-D	21	A
At4g16940	TNL	TNL-E	23	A
At4g19050	NL	NL-A	24	A
At4g27190	CNL	CNL-B	26	A
At4g36150	TNL	TNL-B	27	A
At5g17890	TNL	TNL-B	28	A
At5g18360	TNL	TNL-H	29	A
At5g18370	TNL	TNL-G	29	A
At5g38350	TNL	TNL-G	30	A
At5g40060	TNL	TNL-F	31	A
At5g54010	TNL	TNL-D	31	A
At5g45000	TX		36	A
At5g45060	TNL	TNL-B	36	A
At5g45080	TX		36	A
At5g45510	NL	NL-A	38	A
At5g46520	TNL	TNL-F	40	A
At5g48770	TNL	TNL-D	42	A
At1g47370	TX			A
At1g50180	CNL			A
At1g53350	CNL			A
At2g03030	TX			A
At4g14370	TNL			A
At5g17680	TNL			A
At5g35450	CNL			A
At1g12220	CNL	CNL-B	1	M
At1g12290	CNL	CNL-B	1	M
At1g27170	TNL	TNL-C	3	M
At1g57630	TNL	TNL-G	5	M
At1g58390	CNL	CNL-D	6	M
At1g63740	TNL	TNL-H	10	M
At3g14460	CNL	CNL-C	15	M
At4g12010	TNL	TNL-A	22	M
At4g12020	TNL	TNL-B	22	M
At4g16890	TNL	TNL-E	23	M
At4g16950	TNL	TNL-E	23	M
At4g19060	CN		24	M
At4g19500	TNL	TNL-A	25	M
At4g19510	TNL	TNL-B	25	M
At4g36140	TNL	TNL-A	27	M
At5g40910	TNL	TNL-H	32	M
At5g45050	TNL	TNL-A	36	M
At5g46450	TNL	TNL-F	40	M
At5g46470	TNL	TNL-F	40	M
At5g46510	TNL	TNL-F	40	M
At5g47260	CNL	CNL-B	41	M
At5g47280	CNL	CNL-A	41	M
At1g52660	CN			M
At2g16870	TNL			M
At3g15700	CN			M
At4g23440	TN			M
At5g11250	TNL			M
At5g22690	TNL			M
At5g36930	TNL			M
At5g44510	TNL			M
At5g51630	TNL			M
At5g56220	TN			M
At1g17600	TNL	TNL-D	2	U
At1g17610	TN		2	U
At1g17615	TN		2	U
At1g56510	TNL	TNL-H	4	U
At1g56520	TNL	TNL-H	4	U
At1g57670	TX		5	U
At1g58400	CNL	CNL-D	6	U
At1g58410	CNL	CNL-D	6	U
At1g61190	CNL	CNL-B	8	U
At1g61300	CNL	CNL-B	8	U
At1g61310	CNL	CNL-B	8	U
At1g63350	CNL	CNL-B	9	U
At1g63360	CNL	CNL-B	9	U
At1g63880	TNL	TNL-H	11	U
At1g72850	TN		12	U
At1g72860	TNL	TNL-D	12	U
At1g72870	TN		12	U
At1g72910	TN		12	U
At1g72920	TN		12	U
At1g72930	TN		12	U
At1g72940	TN		12	U
At1g72950	TN		12	U
At2g17050	TNL	TNL-A	13	U
At3g04210	TN		14	U
At3g04220	TNL	TNL-G	14	U
At3g25510	TNL	TNL-G	16	U
At3g44400	TNL	TNL-G	17	U
At3g44630	TNL	TNL-G	18	U
At4g19530	TNL	TNL-B	25	U
At4g27220	CNL	CNL-B	26	U
At5g17880	TNL	TNL-A	28	U
At5g17970	TNL	TNL-H	28	U
At5g18350	TNL	TNL-G	29	U
At5g38340	TNL	TNL-G	30	U
At5g40090	TN		31	U
At5g41540	TNL	TNL-H	33	U
At5g41740	TNL	TNL-H	34	U
At5g43730	CNL	CNL-B	35	U
At5g44900	TX		36	U
At5g44910	TX		36	U
At5g45070	TX		36	U
At5g45210	TNL	TNL-A	37	U
At5g45220	TX		37	U
At5g45240	TNL	TNL-A	37	U
At5g45250	TNL	TNL-B	37	U
At5g45440	CN		38	U
At5g45490	CN		38	U
At5g46260	TNL	TNL-F	39	U
At5g46270	TNL	TNL-F	39	U
At5g47250	CNL	CNL-B	41	U
At5g48780	TN		42	U
At5g66900	CNL	CNL-A	43	U
At5g66910	CNL	CNL-A	43	U
At1g10920	CNL			U
At1g15890	CNL			U
At1g31540	TNL			U
At1g33560	CNL			U
At1g51280	TX			U
At1g52900	TX			U
At1g57830	TX			U
At1g57850	TX			U
At1g59620	CNL			U
At1g60320	TX			U
At1g62630	CNL			U
At1g64070	TNL			U
At1g65390	TX			U
At1g65850	TNL			U
At2g03300	TX			U
At2g32140	TX			U
At3g07040	CNL			U
At3g46530	CNL			U
At4g10780	CNL			U
At4g19920	TX			U
At5g04720	CNL			U
At5g38850	TNL			U
At5g49140	TNL			U
At5g66630	CNX			U
